# Prior exposure to hypoxia alters DNA methylation patterns in the eastern oyster

**DOI:** 10.64898/2025.12.15.694390

**Authors:** Julia G. McDonough, Thomas J. Miller, Teresa W. Lee, Sarah C. Donelan, Sarah A. Gignoux-Wolfsohn

## Abstract

Environmentally induced epigenetic changes (e.g., DNA methylation) can alter genetic activity to help organisms adapt and respond to variable environments. While many studies have investigated DNA methylation as a response to a stressor at a single timepoint, less well-understood is how methylation may encode memory of past environments and influence the response to current environments (i.e., carryover effects). Oysters are an excellent natural system to study carryover effects due to their sessile nature, which may expose them to increased environmental variability. To better understand how methylation changes in response to a previous exposure of environmental stress, we conducted a fully factorial experiment exposing juvenile oysters to either control or hypoxic conditions at two timepoints separated by 60 days. After the second exposure, whole body tissue samples were collected and processed for methylRAD sequencing. Regardless of treatment, methylation was mostly found in exons. We found both the first and second exposure treatments contributed significantly to the observed variation in gene body methylation. Interestingly, oysters that were first exposed to hypoxia and later exposed to control conditions had methylation patterns that differed the most from any other condition. We found that differentially methylated genes identified in pairwise comparisons were mainly involved in the oxidative stress response, metabolism, and transcription. Together, these findings suggest that early life environments have a lasting impact on the epigenome and that the timing of stress elicits unique response strategies, which highlights potential targets of resilience for oysters.
