## Supplemental Table 1 for "Prior exposure to hypoxia alters DNA methylation patterns in the eastern oyster"

### Sheet: meta_data
sample	UniqueID	phase1_rep	phase2_rep	tag	Phase 1 DO Treatment	Phase 1 Temperature Treatment	Phase 1 Tank Replicate	Phase 2 DO Treatment	Phase 2 Temperature Treatment	Phase 2 Tank Replicate
2018--BBB-WBO-B21-CV	BBB-WBO_B21	BBB	WBO	B21	Hypoxic	Ambient	B	Control	Ambient	O
2018--BBB-WBV-B70-CV	BBB-WBV_B70	BBB	WBV	B70	Hypoxic	Ambient	B	Control	Ambient	V
2018--BBO-BBO-B16-CV	BBO-BBO_B16	BBO	BBO	B16	Hypoxic	Ambient	O	Hypoxic	Ambient	O
2018--BBO-BBY-B27-CV	BBO-BBY_B27	BBO	BBY	B27	Hypoxic	Ambient	O	Hypoxic	Ambient	Y
2018--BBO-WBO-B16-CV	BBO-WBO_B16	BBO	WBO	B16	Hypoxic	Ambient	O	Control	Ambient	O
2018--BBO-WBV-B64-CV	BBO-WBV_B64	BBO	WBV	B64	Hypoxic	Ambient	O	Control	Ambient	V
2018--BBR-BBB-B50-CV	BBR-BBB_B50	BBR	BBB	B50	Hypoxic	Ambient	R	Hypoxic	Ambient	B
2018--BBR-BBG-B38-CV	BBR-BBG_B38	BBR	BBG	B38	Hypoxic	Ambient	R	Hypoxic	Ambient	G
2018--BBR-BBY-B26-CV	BBR-BBY_B26	BBR	BBY	B26	Hypoxic	Ambient	R	Hypoxic	Ambient	Y
2018--BBY-WBG-B42-CV	BBY-WBG_B42	BBY	WBG	B42	Hypoxic	Ambient	Y	Control	Ambient	G
2018--WBB-WBV-W69-CV	WBB-WBV_W69	WBB	WBV	W69	Control	Ambient	B	Control	Ambient	V
2018--WBG-BBB-W56-CV	WBG-BBB_W56	WBG	BBB	W56	Control	Ambient	G	Hypoxic	Ambient	B
2018--WBG-WBG-W44-CV	WBG-WBG_W44	WBG	WBG	W44	Control	Ambient	G	Control	Ambient	G
2018--WBO-BBR-W03-CV	WBO-BBR_W03	WBO	BBR	W03	Control	Ambient	O	Hypoxic	Ambient	R
2018--WBO-WBV-W64-CV	WBO-WBV_W64	WBO	WBV	W64	Control	Ambient	O	Control	Ambient	V
2018--WBR-BBY-W25-CV	WBR-BBY_W25	WBR	BBY	W25	Control	Ambient	R	Hypoxic	Ambient	Y
2018--WBV-WBO-W23-CV	WBV-WBO_W23	WBV	WBO	W23	Control	Ambient	V	Control	Ambient	O
2018--WBV-WBR-W12-CV	WBV-WBR_W12	WBV	WBR	W12	Control	Ambient	V	Control	Ambient	R
2018--WBY-BBV-W65-CV	WBY-BBV_W65	WBY	BBV	W65	Control	Ambient	Y	Hypoxic	Ambient	V
2018--WBY-BBY-W30-CV	WBY-BBY_W30	WBY	BBY	W30	Control	Ambient	Y	Hypoxic	Ambient	Y

### Sheet: pipeline_counts
Sample	raw_reads	trim.galore	bowtie2_align	paired_reads	unpaired_reads	marked_dups	featureCounts_assigned
2018--BBB-WBO-B21-CV	60015908	9142520	1987316	2020021	14421	9850	1215661
2018--BBB-WBV-B70-CV	47021020	7920020	1702318	1733903	12637	9107	1059670
2018--BBO-BBO-B16-CV	55592344	6907492	1504682	1527667	11081	4699	853106
2018--BBO-BBY-B27-CV	36591468	4437592	963810	978519	6871	3552	569055
2018--BBO-WBO-B16-CV	59769484	9603844	2076074	2109689	14556	10334	1232808
2018--BBO-WBV-B64-CV	49958272	8379816	1812804	1840935	13313	8994	1120224
2018--BBR-BBB-B50-CV	33469908	3961648	859402	874456	6878	2652	467930
2018--BBR-BBG-B38-CV	50157680	7082652	1538688	1562707	11822	5177	891936
2018--BBR-BBY-B26-CV	60953096	6692840	1451844	1476603	11046	4909	835124
2018--BBY-WBG-B42-CV	24111420	2258428	492580	501016	4711	1523	258020
2018--WBB-WBV-W69-CV	41913360	8547732	1841576	1866682	14635	8793	1028507
2018--WBG-BBB-W56-CV	63528856	7540704	1631652	1660416	13827	7376	914556
2018--WBG-WBG-W44-CV	16667292	1598204	346466	351751	3415	973	195738
2018--WBO-BBR-W03-CV	11006436	576356	122690	124954	1941	157	71816
2018--WBO-WBV-W64-CV	41768060	7113444	1528096	1554342	11155	7532	817148
2018--WBR-BBY-W25-CV	27798588	2281232	491730	501023	4560	1947	285559
2018--WBV-WBO-W23-CV	20244836	2744600	597972	605699	5243	2083	316764
2018--WBV-WBR-W12-CV	13378624	831908	180442	183009	1604	520	98778
2018--WBY-BBV-W65-CV	60407232	6785928	1464800	1488899	12069	6248	769758
2018--WBY-BBY-W30-CV	28348324	3922892	849148	862643	7540	3542	496576
