## Supplemental Table 2 for "Prior exposure to hypoxia alters DNA methylation patterns in the eastern oyster"

### Sheet: comparisons_with_HC
order	gene_id	gene_name	comparison_w_HC	process	GO.IDs	GOslim	Term
1	LOC111117760	disintegrin and metalloproteinase domain-containing protein 10-like, transcript variant X3	CH, HH, CC	cell signaling, adhesion, migration	GO:0007219	GO:0023052	signaling
2	LOC111119327	calcyphosin-like protein, transcript variant X3	CH, HH, CC	calcium ion binding	NA	NA	NA
3	LOC111123492	pre-B-cell leukemia transcription factor 1-like, transcript variant X11	CH, HH, CC	regulates embryonic development and cellular differention	GO:0048568	GO:0048856	anatomical structure development
3	LOC111123492	pre-B-cell leukemia transcription factor 1-like, transcript variant X11	CH, HH, CC	regulates embryonic development and cellular differention	GO:0009887	GO:0048856	anatomical structure development
3	LOC111123492	pre-B-cell leukemia transcription factor 1-like, transcript variant X11	CH, HH, CC	regulates embryonic development and cellular differention	GO:0048666	GO:0030154;GO:0048856	cell differentiation
3	LOC111123492	pre-B-cell leukemia transcription factor 1-like, transcript variant X11	CH, HH, CC	regulates embryonic development and cellular differention	GO:0048666	GO:0030154;GO:0048856	anatomical structure development
3	LOC111123492	pre-B-cell leukemia transcription factor 1-like, transcript variant X11	CH, HH, CC	regulates embryonic development and cellular differention	GO:0006357	GO:0006351;GO:0006355	DNA-templated transcription
3	LOC111123492	pre-B-cell leukemia transcription factor 1-like, transcript variant X11	CH, HH, CC	regulates embryonic development and cellular differention	GO:0006357	GO:0006351;GO:0006355	regulation of DNA-templated transcription
4	LOC111124674	gamma-glutamyltranspeptidase 1-like, transcript variant X1	CH, HH, CC	proteolysis, metabolisis, immune response, spermatogenesis	NA	NA	NA
5	LOC111129146	FERM domain-containing protein 8-like	CH, HH, CC	inflammatory and growth factor	GO:0090090	GO:0023052	signaling
6	LOC111133438	uncharacterized LOC111133438	CH, HH, CC		NA	NA	NA
7	LOC111099548	kinesin-like protein KIF17	CH, HH	motor protein	NA	NA	NA
8	LOC111099571	histone RNA hairpin-binding protein-like	CH, HH	mRNA binding, transport	GO:0006398	GO:0016071	mRNA metabolic process
9	LOC111099930	uncharacterized LOC111099930, transcript variant X1	CH, HH		NA	NA	NA
10	LOC111100608	DDRGK domain-containing protein 1-like	CH, HH	regulates ubiquitin-fold modifier, lysosomal function, autophagic degradation	NA	NA	NA
11	LOC111101237	putative 2'-deoxynucleoside 5'-phosphate N-hydrolase 1	CH, HH	cell growth, catabolic process	GO:0009159	GO:0055086	nucleobase-containing small molecule metabolic process
12	LOC111101984	von Willebrand factor D and EGF domain-containing protein-like	CH, HH	signaling receptor binding	NA	NA	NA
13	LOC111103097	transcription initiation factor TFIID subunit 3-like	CH, HH	regulates gene expression - TGF	NA	NA	NA
14	LOC111105724	neural Wiskott-Aldrich syndrome protein-like	CH, HH	actin filament polymerization	GO:0030041	GO:0007010;GO:0065003	cytoskeleton organization
14	LOC111105724	neural Wiskott-Aldrich syndrome protein-like	CH, HH	actin filament polymerization	GO:0030041	GO:0007010;GO:0065003	protein-containing complex assembly
15	LOC111106460	tetraspanin-6-like	CH, HH	regulates exosome release, protein metabolism	NA	NA	NA
16	LOC111108235	exosome complex component MTR3-like	CH, HH	RNA processing and degradation	GO:0071028	GO:0016071	mRNA metabolic process
16	LOC111108235	exosome complex component MTR3-like	CH, HH	RNA processing and degradation	GO:0034475	GO:0016073	snRNA metabolic process
16	LOC111108235	exosome complex component MTR3-like	CH, HH	RNA processing and degradation	GO:0034427	GO:0016071	mRNA metabolic process
16	LOC111108235	exosome complex component MTR3-like	CH, HH	RNA processing and degradation	GO:0071051	GO:0031047	regulatory ncRNA-mediated gene silencing
17	LOC111110427	uncharacterized LOC111110427	CH, HH		NA	NA	NA
18	LOC111111231	ferrochelatase, mitochondrial-like, transcript variant X1	CH, HH	catalyzes final step in heme biosynthesis	NA	NA	NA
19	LOC111111634	uncharacterized LOC111111634, transcript variant X2	CH, HH		NA	NA	NA
20	LOC111112560	E3 ubiquitin-protein ligase TRIM23-like, transcript variant X1	CH, HH	autophagy activation	NA	NA	NA
21	LOC111112886	protein FAM214A-like, transcript variant X1	CH, HH		NA	NA	NA
22	LOC111115479	ras-related protein Rab-31-like	CH, HH	intracellular membrane trafficking	NA	NA	NA
23	LOC111118255	vacuolar fusion protein CCZ1 homolog, transcript variant X2	CH, HH	trafficking of vesicles and lysosomes	NA	NA	NA
24	LOC111118657	uncharacterized LOC111118657, transcript variant X2	CH, HH		NA	NA	NA
25	LOC111119107	glutamate dehydrogenase, mitochondrial-like	CH, HH	amino acid metabolism, detoxification of ammonia	GO:0006538	GO:0006520	amino acid metabolic process
26	LOC111119407	coiled-coil domain-containing protein 57-like	CH, HH	protein-protein interactions, cell division, centrosome function	NA	NA	NA
27	LOC111119745	60S ribosomal protein L10-like	CH, HH	translation	GO:0000027	GO:0042254;GO:0065003	ribosome biogenesis
27	LOC111119745	60S ribosomal protein L10-like	CH, HH	translation	GO:0000027	GO:0042254;GO:0065003	protein-containing complex assembly
28	LOC111121012	adenosine 3'-phospho 5'-phosphosulfate transporter 2-like, transcript variant X1	CH, HH	transporter	NA	NA	NA
29	LOC111121672	2-(3-amino-3-carboxypropyl)histidine synthase subunit 2-like, transcript variant X1	CH, HH	post-translational modification	NA	NA	NA
30	LOC111122294	protein O-linked-mannose beta-1,2-N-acetylglucosaminyltransferase 1-like	CH, HH	protein glycosylation, metabolisis	GO:0016266	GO:0006486;GO:1901135	protein glycosylation
30	LOC111122294	protein O-linked-mannose beta-1,2-N-acetylglucosaminyltransferase 1-like	CH, HH	protein glycosylation, metabolisis	GO:0016266	GO:0006486;GO:1901135	carbohydrate derivative metabolic process
31	LOC111122641	rab-like protein 6, transcript variant X3	CH, HH	GTPase protein - movement of vesicles	NA	NA	NA
32	LOC111123110	cell division control protein 6 homolog	CH, HH	initiation of DNA replication	GO:0033314	GO:0000278;GO:0023052	mitotic cell cycle
32	LOC111123110	cell division control protein 6 homolog	CH, HH	initiation of DNA replication	GO:0033314	GO:0000278;GO:0023052	signaling
32	LOC111123110	cell division control protein 6 homolog	CH, HH	initiation of DNA replication	GO:0006270	GO:0006260	DNA replication
33	LOC111123123	Sjoegren syndrome nuclear autoantigen 1-like	CH, HH		NA	NA	NA
34	LOC111123483	uncharacterized LOC111123483, transcript variant X10	CH, HH		GO:0007264	GO:0023052	signaling
35	LOC111124465	elongation factor G, mitochondrial-like	CH, HH	protein synthesis	GO:0070125	GO:0140053	mitochondrial gene expression
36	LOC111124698	ELAV-like protein 3, transcript variant X1	CH, HH	binds to RNA, essential for development and maintenance of nervous system in drosophila	NA	NA	NA
37	LOC111125319	DDB1- and CUL4-associated factor 8-like	CH, HH	DNA repair, regulate cell cycle	NA	NA	NA
38	LOC111125659	procollagen galactosyltransferase 1-like	CH, HH	formation of collagen	NA	NA	NA
39	LOC111126975	signal recognition particle receptor subunit alpha-like, transcript variant X1	CH, HH	regulates targeting proteins to ER membrane	GO:0006614	GO:0006886	intracellular protein transport
40	LOC111128233	probable ATP-dependent RNA helicase DDX49	CH, HH	dead-box helicase, cell growth, chromatin remodeling	NA	NA	NA
41	LOC111130099	collagen type IV alpha-3-binding protein-like	CH, HH	cell signaling, adhesion	NA	NA	NA
42	LOC111130842	dihydroxyacetone phosphate acyltransferase-like	CH, HH	phospholipid biosynthetic process, response to zenobiotic stimilus and starvation	GO:0008611	GO:0006629	lipid metabolic process
43	LOC111131329	MAM and LDL-receptor class A domain-containing protein 1-like	CH, HH	cholesterol homeostasis (humans)	NA	NA	NA
44	LOC111132409	uncharacterized LOC111132409, transcript variant X5	CH, HH		NA	NA	NA
45	LOC111132506	uncharacterized LOC111132506	CH, HH		NA	NA	NA
46	LOC111133260	tyrosine-protein phosphatase non-receptor type 5-like	CH, HH	regulating cellular singaling pathways	NA	NA	NA
47	LOC111133892	N-terminal EF-hand calcium-binding protein 1-like	CH, HH	calcium ion binding, pain signaling	GO:0042984	GO:1901135	carbohydrate derivative metabolic process
48	LOC111134499	tyrosine-protein kinase RYK-like, transcript variant X2	CH, HH	Wnt signaling and development	GO:0007275	GO:0048856	anatomical structure development
48	LOC111134499	tyrosine-protein kinase RYK-like, transcript variant X2	CH, HH	Wnt signaling and development	GO:0007409	GO:0030154;GO:0048856	cell differentiation
48	LOC111134499	tyrosine-protein kinase RYK-like, transcript variant X2	CH, HH	Wnt signaling and development	GO:0007409	GO:0030154;GO:0048856	anatomical structure development
48	LOC111134499	tyrosine-protein kinase RYK-like, transcript variant X2	CH, HH	Wnt signaling and development	GO:0007169	GO:0023052	signaling
49	LOC111134926	huntingtin-like, transcript variant X2	CH, HH	apoptosis	NA	NA	NA
50	LOC111135050	protein BANP-like, transcript variant X1	CH, HH	chromatin organization, catabolic process, protein localization	GO:0042177	GO:0030163	protein catabolic process
51	LOC111135173	ceramide glucosyltransferase-like	CH, HH	signal transduction	GO:0006679	GO:0006629;GO:1901135	lipid metabolic process
51	LOC111135173	ceramide glucosyltransferase-like	CH, HH	signal transduction	GO:0006679	GO:0006629;GO:1901135	carbohydrate derivative metabolic process
52	LOC111135380	serine/threonine-protein phosphatase 4 regulatory subunit 1-like, transcript variant X2	CH, HH	signal transduction, protein phosphorylation	NA	NA	NA
53	LOC111136185	importin-5-like	CH, HH	transports proteins into nucleus	GO:0006606	GO:0006886;GO:0006913	intracellular protein transport
53	LOC111136185	importin-5-like	CH, HH	transports proteins into nucleus	GO:0006606	GO:0006886;GO:0006913	nucleocytoplasmic transport
54	LOC111137596	aspartate aminotransferase, mitochondrial-like	CH, HH	metabolism	GO:0006533	GO:0006520	amino acid metabolic process
55	LOC111103344	uncharacterized LOC111103344, transcript variant X7	CH, CC		NA	NA	NA
56	LOC111132100	uncharacterized LOC111132100, transcript variant X3	CH, CC		NA	NA	NA
57	LOC111133874	uncharacterized LOC111133874	CH, CC		NA	NA	NA
58	LOC111118022	exocyst complex component 7-like, transcript variant X1	CC, HH	exocytosis	GO:0006887	GO:0016192	vesicle-mediated transport
59	LOC111115023	uncharacterized LOC111115023	CC		NA	NA	NA
60	LOC111117745	uncharacterized LOC111117745, transcript variant X5	CC		GO:0043161	GO:0030163	protein catabolic process
61	LOC111106272	UDP-xylose and UDP-N-acetylglucosamine transporter-like	HH	membrane transport	NA	NA	NA
62	LOC111106920	plasma alpha-L-fucosidase-like	HH	metabolic/catabolic process	GO:0016139	GO:1901135	carbohydrate derivative metabolic process
62	LOC111106920	plasma alpha-L-fucosidase-like	HH	metabolic/catabolic process	GO:0006004	GO:0005975	carbohydrate metabolic process
63	LOC111109361	fucolectin-like	HH	fucose binding activity, cellular defence responses	NA	NA	NA
64	LOC111109809	peroxisome proliferator-activated receptor delta-like	HH	cell signaling, cellular response to hypoxia (mouse)	GO:0000122	GO:0006351;GO:0006355	DNA-templated transcription
64	LOC111109809	peroxisome proliferator-activated receptor delta-like	HH	cell signaling, cellular response to hypoxia (mouse)	GO:0000122	GO:0006351;GO:0006355	regulation of DNA-templated transcription
64	LOC111109809	peroxisome proliferator-activated receptor delta-like	HH	cell signaling, cellular response to hypoxia (mouse)	GO:0045944	GO:0006351;GO:0006355	DNA-templated transcription
64	LOC111109809	peroxisome proliferator-activated receptor delta-like	HH	cell signaling, cellular response to hypoxia (mouse)	GO:0045944	GO:0006351;GO:0006355	regulation of DNA-templated transcription
64	LOC111109809	peroxisome proliferator-activated receptor delta-like	HH	cell signaling, cellular response to hypoxia (mouse)	GO:0019216	GO:0006629	lipid metabolic process
64	LOC111109809	peroxisome proliferator-activated receptor delta-like	HH	cell signaling, cellular response to hypoxia (mouse)	GO:0009755	GO:0023052	signaling
65	LOC111110897	E3 ubiquitin-protein ligase TRIM71-like, transcript variant X1	HH	RNA binding	GO:0043161	GO:0030163	protein catabolic process
66	LOC111115873	uncharacterized LOC111115873, transcript variant X2	HH		GO:0007160	GO:0007155	cell adhesion
67	LOC111117306	zinc finger protein 239-like	HH	DNA binding	GO:0006357	GO:0006351;GO:0006355	DNA-templated transcription
67	LOC111117306	zinc finger protein 239-like	HH	DNA binding	GO:0006357	GO:0006351;GO:0006355	regulation of DNA-templated transcription
68	LOC111121129	mapk-regulated corepressor-interacting protein 1-like	HH	mapk - regulate cellular responses to stimuli	NA	NA	NA
69	LOC111122360	inactive rhomboid protein 1-like	HH	protein transport	GO:0042058	GO:0023052	signaling
70	LOC111124746	septin-11-like, transcript variant X3	HH	protein localization, cell cycle	GO:0061640	GO:0000910	cytokinesis
71	LOC111124824	uncharacterized LOC111124824	HH		NA	NA	NA
72	LOC111127248	uncharacterized LOC111127248	HH		NA	NA	NA
73	LOC111130727	uncharacterized LOC111130727	HH		GO:0031146	GO:0030163	protein catabolic process
74	LOC111130878	uncharacterized LOC111130878	HH		NA	NA	NA
75	LOC111131105	importin-11-like	HH	transport RNA and proteins	GO:0006606	GO:0006886;GO:0006913	intracellular protein transport
75	LOC111131105	importin-11-like	HH	transport RNA and proteins	GO:0006606	GO:0006886;GO:0006913	nucleocytoplasmic transport
76	LOC111131404	U4/U6.U5 tri-snRNP-associated protein 1-like	HH	mRNA splicing	GO:0045292	GO:0016071	mRNA metabolic process
76	LOC111131404	U4/U6.U5 tri-snRNP-associated protein 1-like	HH	mRNA splicing	GO:0000481	GO:0042254	ribosome biogenesis
77	LOC111131546	probable ATP-dependent RNA helicase DDX52	HH	RNA binding	GO:0030490	GO:0042254	ribosome biogenesis
78	LOC111133250	mitochondrial import inner membrane translocase subunit Tim21-like	HH	mitochondrial cytochrome oxidase assembly	GO:0030150	GO:0006886;GO:0007005;GO:0055085	intracellular protein transport
78	LOC111133250	mitochondrial import inner membrane translocase subunit Tim21-like	HH	mitochondrial cytochrome oxidase assembly	GO:0030150	GO:0006886;GO:0007005;GO:0055085	mitochondrion organization
78	LOC111133250	mitochondrial import inner membrane translocase subunit Tim21-like	HH	mitochondrial cytochrome oxidase assembly	GO:0030150	GO:0006886;GO:0007005;GO:0055085	transmembrane transport
79	LOC111136209	transmembrane protein 231-like	HH	cilium biogenesis/degradation	GO:0060271	GO:0044782	cilium organization
80	LOC111137401	apolipoprotein D-like	HH	transports small hydrophoic molecules in the body - lipid metabolism, stress response	GO:0042246	GO:0048856	anatomical structure development
80	LOC111137401	apolipoprotein D-like	HH	transports small hydrophoic molecules in the body - lipid metabolism, stress response	GO:0007420	GO:0048856	anatomical structure development
81	LOC111137635	disrupted in renal carcinoma protein 2 homolog, transcript variant X2	HH	transporter	NA	NA	NA
82	LOC111099585	lys-63-specific deubiquitinase BRCC36-like	CH	dna repair, immune regulation (Rabl et al., 2019)	GO:0006302	GO:0006281	DNA repair
83	LOC111099978	oncoprotein-induced transcript 3 protein-like, transcript variant X1	CH	renal system process, calcium ion binding	NA	NA	NA
84	LOC111100625	succinate dehydrogenase [ubiquinone] flavoprotein subunit, mitochondrial-like, transcript variant X2	CH	electron transport chain	GO:0006121	GO:0006091	generation of precursor metabolites and energy
84	LOC111100625	succinate dehydrogenase [ubiquinone] flavoprotein subunit, mitochondrial-like, transcript variant X2	CH	electron transport chain	GO:0006099	GO:0006091	generation of precursor metabolites and energy
85	LOC111100898	uncharacterized LOC111100898, transcript variant X3	CH		NA	NA	NA
86	LOC111100915	uncharacterized LOC111100915, transcript variant X2	CH		NA	NA	NA
87	LOC111101375	mu-type opioid receptor-like	CH	regulation of cellular response to stress, transducer	GO:0007186	GO:0023052	signaling
88	LOC111101401	von Willebrand factor D and EGF domain-containing protein-like, transcript variant X2	CH	receptor binding	NA	NA	NA
89	LOC111101764	NADH dehydrogenase [ubiquinone] iron-sulfur protein 4, mitochondrial-like	CH	electron transport chain, respiratory chain, cellular response to oxygen levels	GO:0022900	GO:0006091	generation of precursor metabolites and energy
90	LOC111101925	protein DJ-1-like	CH	cellular metabolism, oxidative stress	GO:0106046	GO:0055086	nucleobase-containing small molecule metabolic process
91	LOC111102125	uncharacterized LOC111102125	CH		NA	NA	NA
92	LOC111103019	uncharacterized LOC111103019, transcript variant X4	CH		GO:0043161	GO:0030163	protein catabolic process
93	LOC111103273	T-complex protein 11-like protein 1, transcript variant X1	CH	chaperone, localization	GO:0007165	GO:0023052	signaling
94	LOC111103294	wiskott-Aldrich syndrome protein family member 2-like, transcript variant X1	CH	endocytosis, actin binding	GO:0030036	GO:0007010	cytoskeleton organization
94	LOC111103294	wiskott-Aldrich syndrome protein family member 2-like, transcript variant X1	CH	endocytosis, actin binding	GO:2000601	GO:0007010	cytoskeleton organization
95	LOC111103345	uncharacterized LOC111103345, transcript variant X5	CH		NA	NA	NA
96	LOC111103625	transmembrane protein 39A-like, transcript variant X3	CH	autophagy	NA	NA	NA
97	LOC111103813	coiled-coil domain-containing protein 58-like, transcript variant X1	CH	protein-protein interactions	NA	NA	NA
98	LOC111103979	uncharacterized LOC111103979, transcript variant X1	CH		NA	NA	NA
99	LOC111104327	MAM and LDL-receptor class A domain-containing protein 2-like	CH	regulates lipid homeostasis	NA	NA	NA
100	LOC111104711	uncharacterized LOC111104711, transcript variant X5	CH		NA	NA	NA
101	LOC111104792	alpha-mannosidase 2C1-like, transcript variant X2	CH	metabolic processes, hydrolase, glycosidase	GO:0009313	GO:0005975	carbohydrate metabolic process
101	LOC111104792	alpha-mannosidase 2C1-like, transcript variant X2	CH	metabolic processes, hydrolase, glycosidase	GO:0006013	GO:0005975	carbohydrate metabolic process
102	LOC111105071	uncharacterized LOC111105071	CH		NA	NA	NA
103	LOC111105293	26S proteasome non-ATPase regulatory subunit 13-like	CH	catabolic processes, meiosis I	GO:0006511	GO:0030163	protein catabolic process
104	LOC111106504	RNA polymerase II-associated protein 3-like, transcript variant X2	CH	protein stabilization	NA	NA	NA
105	LOC111106900	uncharacterized LOC111106900, transcript variant X1	CH		NA	NA	NA
106	LOC111107078	uncharacterized LOC111107078	CH		NA	NA	NA
107	LOC111107250	dynein heavy chain 3, axonemal-like, transcript variant X1	CH	ATP binding, motor protein	NA	NA	NA
108	LOC111107262	uncharacterized LOC111107262	CH		NA	NA	NA
109	LOC111107449	uncharacterized LOC111107449	CH		NA	NA	NA
110	LOC111107780	uncharacterized LOC111107780	CH		NA	NA	NA
111	LOC111108643	uncharacterized LOC111108643	CH		GO:0006355	GO:0006351	DNA-templated transcription
111	LOC111108643	uncharacterized LOC111108643	CH		GO:0007283	GO:0022414	reproductive process
112	LOC111111088	proteasome activator complex subunit 3-like	CH	apoptosis	GO:2000045	GO:0000278	mitotic cell cycle
112	LOC111111088	proteasome activator complex subunit 3-like	CH	apoptosis	GO:0061136	GO:0030163	protein catabolic process
113	LOC111111498	uncharacterized LOC111111498, transcript variant X2	CH		GO:0006284	GO:0006281	DNA repair
113	LOC111111498	uncharacterized LOC111111498, transcript variant X2	CH		GO:0000012	GO:0006281	DNA repair
114	LOC111111633	NAD-dependent protein deacetylase sirtuin-2-like	CH	cellular response to oxidative stress and hypoxia, cell cycle, autophagy	NA	NA	NA
115	LOC111111877	uncharacterized LOC111111877	CH		NA	NA	NA
116	LOC111112319	ADP-ribosylation factor 2, transcript variant X1	CH	regulation of aerobic respiration, protein folding, cell cycle	NA	NA	NA
117	LOC111112794	polypeptide N-acetylgalactosaminyltransferase 5-like, transcript variant X2	CH	transferase	NA	NA	NA
118	LOC111112938	wolframin-like	CH	apoptosis	GO:0030968	GO:0023052	signaling
119	LOC111113022	uncharacterized protein KIAA0930 homolog	CH		NA	NA	NA
120	LOC111113121	PMS1 protein homolog 1-like	CH	protein involved in DNA mismatch repair	GO:0006298	GO:0006281	DNA repair
121	LOC111114568	uncharacterized LOC111114568, transcript variant X2	CH		NA	NA	NA
122	LOC111114695	uncharacterized LOC111114695, transcript variant X2	CH		NA	NA	NA
123	LOC111115628	uncharacterized LOC111115628, transcript variant X1	CH		NA	NA	NA
124	LOC111116966	MKI67 FHA domain-interacting nucleolar phosphoprotein-like	CH		GO:0000463	GO:0042254	ribosome biogenesis
125	LOC111117059	uncharacterized LOC111117059	CH		NA	NA	NA
126	LOC111117491	uncharacterized LOC111117491, transcript variant X2	CH		NA	NA	NA
127	LOC111117551	ATP-dependent zinc metalloprotease YME1 homolog	CH	degradation of unfolded or misfolded mitochondrial gene products	GO:0006515	GO:0030163	protein catabolic process
128	LOC111118281	leucine-rich repeat-containing protein 40-like	CH	protein-protein interactions	NA	NA	NA
129	LOC111118623	uncharacterized LOC111118623, transcript variant X2	CH		NA	NA	NA
130	LOC111118703	ERI1 exoribonuclease 2-like	CH	enables exonuclease activity	GO:0000467	GO:0042254	ribosome biogenesis
131	LOC111118811	KAT8 regulatory NSL complex subunit 2-like, transcript variant X1	CH	gene expression, autophagy, DNA damage repair	NA	NA	NA
132	LOC111118943	uncharacterized LOC111118943	CH		NA	NA	NA
133	LOC111119108	3-phosphoinositide-dependent protein kinase 1-like, transcript variant X1	CH		GO:0035556	GO:0023052	signaling
134	LOC111119134	uncharacterized LOC111119134	CH		NA	NA	NA
135	LOC111119190	ornithine decarboxylase-like, transcript variant X1	CH	produces polyamines	GO:0033387	GO:0006520	amino acid metabolic process
136	LOC111119195	heterogeneous nuclear ribonucleoprotein D-like, transcript variant X2	CH	regulates mRNA stability	NA	NA	NA
137	LOC111119646	PCNA-interacting partner-like	CH	DNA repair	GO:2000042	GO:0006281;GO:0006310	DNA repair
137	LOC111119646	PCNA-interacting partner-like	CH	DNA repair	GO:2000042	GO:0006281;GO:0006310	DNA recombination
138	LOC111119689	rapamycin-insensitive companion of mTOR-like	CH	controls cell growth, metabolism, autophagy	GO:0038203	GO:0023052	signaling
138	LOC111119689	rapamycin-insensitive companion of mTOR-like	CH	controls cell growth, metabolism, autophagy	GO:0051897	GO:0023052	signaling
139	LOC111119758	beta-1,3-galactosyltransferase 1-like, transcript variant X1	CH	immune function?	GO:0006486	GO:1901135	carbohydrate derivative metabolic process
140	LOC111119809	ATP-dependent Clp protease proteolytic subunit-like	CH	breaks down proteins, requires ATP	GO:0006515	GO:0030163	protein catabolic process
141	LOC111119821	uncharacterized LOC111119821	CH		NA	NA	NA
142	LOC111119994	transcription factor E2F3-like, transcript variant X2	CH	regulate cell cycle progression, DNA synthesis	GO:0006357	GO:0006351;GO:0006355	DNA-templated transcription
142	LOC111119994	transcription factor E2F3-like, transcript variant X2	CH	regulate cell cycle progression, DNA synthesis	GO:0006357	GO:0006351;GO:0006355	regulation of DNA-templated transcription
143	LOC111120124	uncharacterized LOC111120124	CH		NA	NA	NA
144	LOC111120343	uncharacterized LOC111120343	CH		NA	NA	NA
145	LOC111120566	piwi-like protein 1	CH	responsible for stem and germ cell differentiation	NA	NA	NA
146	LOC111120666	glutathione peroxidase-like, transcript variant X1	CH	protect cells from oxidative damage	NA	NA	NA
147	LOC111120860	DNA excision repair protein ERCC-8-like	CH	DNA repair	GO:0043161	GO:0030163	protein catabolic process
147	LOC111120860	DNA excision repair protein ERCC-8-like	CH	DNA repair	GO:0006283	GO:0006281	DNA repair
148	LOC111121267	N-alpha-acetyltransferase 25, NatB auxiliary subunit-like	CH	cellular migration	GO:0017196	GO:0051604	protein maturation
149	LOC111121529	coiled-coil domain-containing protein 178-like	CH	protein-protein interactions	NA	NA	NA
150	LOC111122414	thimet oligopeptidase-like	CH		NA	NA	NA
151	LOC111122629	rab GTPase-activating protein 1-like, transcript variant X1	CH	regulates cell migration, mitosis, vesicular trafficking	NA	NA	NA
152	LOC111122838	condensin-2 complex subunit D3-like	CH	establishes mitotic chromosome architecture	GO:0010032	GO:0022414	reproductive process
152	LOC111122838	condensin-2 complex subunit D3-like	CH	establishes mitotic chromosome architecture	GO:0007076	GO:0000278;GO:0007059;GO:0140014	mitotic cell cycle
152	LOC111122838	condensin-2 complex subunit D3-like	CH	establishes mitotic chromosome architecture	GO:0007076	GO:0000278;GO:0007059;GO:0140014	chromosome segregation
152	LOC111122838	condensin-2 complex subunit D3-like	CH	establishes mitotic chromosome architecture	GO:0007076	GO:0000278;GO:0007059;GO:0140014	mitotic nuclear division
153	LOC111123210	arf-GAP with Rho-GAP domain, ANK repeat and PH domain-containing protein 1-like	CH	modulates actin cytoskeleton	GO:0007165	GO:0023052	signaling
154	LOC111123248	CAP-Gly domain-containing linker protein 1-like, transcript variant X2	CH	organize microtubules and transport organelles	NA	NA	NA
155	LOC111124014	vacuolar protein sorting-associated protein 8 homolog	CH	sorting proteins destined for the vacuole	GO:0006623	GO:0006886	intracellular protein transport
155	LOC111124014	vacuolar protein sorting-associated protein 8 homolog	CH	sorting proteins destined for the vacuole	GO:0034058	GO:0016192;GO:0061024	vesicle-mediated transport
155	LOC111124014	vacuolar protein sorting-associated protein 8 homolog	CH	sorting proteins destined for the vacuole	GO:0034058	GO:0016192;GO:0061024	membrane organization
156	LOC111124527	crystallin J1A-like	CH	structural proteins in lens (Andley, 2007) - evolutionarily related to stress proteins	NA	NA	NA
157	LOC111124549	protein cramped-like	CH	enable chromatin binding activity	GO:0007389	GO:0048856	anatomical structure development
158	LOC111124649	rho GTPase-activating protein 26-like	CH	actin cytoskeleton organization, mitophagy, signal transduction	GO:0007165	GO:0023052	signaling
159	LOC111124759	protein unc-50 homolog	CH	enable RNA-binding activity, protein localization	NA	NA	NA
160	LOC111125224	outer dense fiber protein 2-like, transcript variant X5	CH	cytoskeletol structure	GO:1902017	GO:0044782	cilium organization
161	LOC111125487	uncharacterized LOC111125487	CH		NA	NA	NA
162	LOC111125498	cytoplasmic FMR1-interacting protein 1-like	CH	protein translation, inhibit protein translation	GO:0007411	GO:0030154;GO:0048856	cell differentiation
162	LOC111125498	cytoplasmic FMR1-interacting protein 1-like	CH	protein translation, inhibit protein translation	GO:0007411	GO:0030154;GO:0048856	anatomical structure development
162	LOC111125498	cytoplasmic FMR1-interacting protein 1-like	CH	protein translation, inhibit protein translation	GO:0030833	GO:0007010;GO:0065003	cytoskeleton organization
162	LOC111125498	cytoplasmic FMR1-interacting protein 1-like	CH	protein translation, inhibit protein translation	GO:0030833	GO:0007010;GO:0065003	protein-containing complex assembly
162	LOC111125498	cytoplasmic FMR1-interacting protein 1-like	CH	protein translation, inhibit protein translation	GO:0000902	GO:0048856	anatomical structure development
163	LOC111126066	lipase maturation factor 2-like	CH	protein maturation	NA	NA	NA
164	LOC111126599	myosin-10-like, transcript variant X3	CH	genome stability, mediates mitosis	NA	NA	NA
165	LOC111127769	30S ribosomal protein S11-like, transcript variant X4	CH	cytoplasmic translation	GO:0000028	GO:0042254;GO:0065003	ribosome biogenesis
165	LOC111127769	30S ribosomal protein S11-like, transcript variant X4	CH	cytoplasmic translation	GO:0000028	GO:0042254;GO:0065003	protein-containing complex assembly
165	LOC111127769	30S ribosomal protein S11-like, transcript variant X4	CH	cytoplasmic translation	GO:0000462	GO:0042254	ribosome biogenesis
166	LOC111127947	3-ketoacyl-CoA thiolase, mitochondrial-like	CH	mitochondrial beta-oxidation pathway, an aerobic process	GO:0006635	GO:0006629	lipid metabolic process
167	LOC111128461	zinc finger protein 830-like	CH	helps maintain genomic integrity, DNA repair	GO:0033314	GO:0000278;GO:0023052	mitotic cell cycle
167	LOC111128461	zinc finger protein 830-like	CH	helps maintain genomic integrity, DNA repair	GO:0033314	GO:0000278;GO:0023052	signaling
167	LOC111128461	zinc finger protein 830-like	CH	helps maintain genomic integrity, DNA repair	GO:0044773	GO:0000278;GO:0023052	mitotic cell cycle
167	LOC111128461	zinc finger protein 830-like	CH	helps maintain genomic integrity, DNA repair	GO:0044773	GO:0000278;GO:0023052	signaling
167	LOC111128461	zinc finger protein 830-like	CH	helps maintain genomic integrity, DNA repair	GO:0033260	GO:0006260	DNA replication
168	LOC111128787	uncharacterized LOC111128787	CH		NA	NA	NA
169	LOC111128942	sushi, von Willebrand factor type A, EGF and pentraxin domain-containing protein 1-like	CH	gene expression, epidermis development	NA	NA	NA
170	LOC111128997	furin-like protease kpc-1	CH	gene expression, protein localization, dendrite stuff	GO:0016486	GO:0051604	protein maturation
171	LOC111129197	enhancer of mRNA-decapping protein 3-like	CH	mRNA degradation	GO:0031087	GO:0016071	mRNA metabolic process
172	LOC111129520	uncharacterized LOC111129520	CH		NA	NA	NA
173	LOC111129855	cilia- and flagella-associated protein 61-like	CH	formation and function of cilia and flagella	NA	NA	NA
174	LOC111129907	transcription factor SPT20 homolog, transcript variant X3	CH	regulator of transcription	NA	NA	NA
175	LOC111129934	malate dehydrogenase, cytoplasmic-like	CH	metabolic processes, oxidation of malate in CAC	GO:0006099	GO:0006091	generation of precursor metabolites and energy
175	LOC111129934	malate dehydrogenase, cytoplasmic-like	CH	metabolic processes, oxidation of malate in CAC	GO:0006734	GO:0055086	nucleobase-containing small molecule metabolic process
176	LOC111130055	acyl-CoA:lysophosphatidylglycerol acyltransferase 1-like, transcript variant X3	CH	phospholipid biosynthetic process	NA	NA	NA
177	LOC111130094	60S ribosomal protein L4-like	CH	translation	NA	NA	NA
178	LOC111130189	acid phosphatase type 7-like	CH		NA	NA	NA
179	LOC111130476	leucine-rich repeat-containing protein 28-like, transcript variant X3	CH	protein-protein interactions; maybe cellular signaling	NA	NA	NA
180	LOC111130501	gamma-interferon-inducible lysosomal thiol reductase-like	CH	antigen processing	NA	NA	NA
181	LOC111131170	retinol dehydrogenase 12-like	CH	metabolizes retinoids; visual cycle	NA	NA	NA
182	LOC111131315	signal recognition particle 54 kDa protein-like	CH	binding activity	GO:0006616	GO:0006886;GO:0055085	intracellular protein transport
182	LOC111131315	signal recognition particle 54 kDa protein-like	CH	binding activity	GO:0006616	GO:0006886;GO:0055085	transmembrane transport
182	LOC111131315	signal recognition particle 54 kDa protein-like	CH	binding activity	GO:0006614	GO:0006886	intracellular protein transport
183	LOC111131392	CD82 antigen-like	CH	maturation of beta cells	NA	NA	NA
184	LOC111131529	uncharacterized LOC111131529, transcript variant X3	CH		NA	NA	NA
185	LOC111132043	cryptochrome-1-like	CH	controls circadian timing	NA	NA	NA
186	LOC111132075	acetyl-coenzyme A transporter 1-like	CH	transporter, regulates protein modifications	NA	NA	NA
187	LOC111132155	transmembrane protein 117-like, transcript variant X2	CH	cell death signaling; mitochondrial dysfunction	GO:0070059	GO:0012501;GO:0023052	programmed cell death
187	LOC111132155	transmembrane protein 117-like, transcript variant X2	CH	cell death signaling; mitochondrial dysfunction	GO:0070059	GO:0012501;GO:0023052	signaling
188	LOC111133086	uncharacterized LOC111133086, transcript variant X1	CH		NA	NA	NA
189	LOC111133107	tribbles homolog 2-like	CH	regulates cell proliferation and signaling pathways, inflammation	GO:0032436	GO:0030163	protein catabolic process
190	LOC111133163	U3 small nucleolar RNA-associated protein 4 homolog	CH	RNA binding, regulation of DNA-templated transcription	GO:0000462	GO:0042254	ribosome biogenesis
191	LOC111133241	vacuolar protein sorting-associated protein 51 homolog	CH	sorting and trafficking proteins to the vacuole	GO:0048193	GO:0016192	vesicle-mediated transport
191	LOC111133241	vacuolar protein sorting-associated protein 51 homolog	CH	sorting and trafficking proteins to the vacuole	GO:0032456	GO:0016192	vesicle-mediated transport
191	LOC111133241	vacuolar protein sorting-associated protein 51 homolog	CH	sorting and trafficking proteins to the vacuole	GO:0042147	GO:0016192	vesicle-mediated transport
192	LOC111133751	translationally-controlled tumor protein homolog	CH	cell proliferation, survival, and migration	NA	NA	NA
193	LOC111133985	zinc finger CCCH domain-containing protein 18-like	CH	regulate RNA metabolism	NA	NA	NA
194	LOC111134206	little elongation complex subunit 2-like, transcript variant X2	CH	regulates transcription of snRNA genes	GO:0045945	GO:0006351;GO:0006355	DNA-templated transcription
194	LOC111134206	little elongation complex subunit 2-like, transcript variant X2	CH	regulates transcription of snRNA genes	GO:0045945	GO:0006351;GO:0006355	regulation of DNA-templated transcription
194	LOC111134206	little elongation complex subunit 2-like, transcript variant X2	CH	regulates transcription of snRNA genes	GO:0042796	GO:0006351;GO:0016073	DNA-templated transcription
194	LOC111134206	little elongation complex subunit 2-like, transcript variant X2	CH	regulates transcription of snRNA genes	GO:0042796	GO:0006351;GO:0016073	snRNA metabolic process
194	LOC111134206	little elongation complex subunit 2-like, transcript variant X2	CH	regulates transcription of snRNA genes	GO:0006897	GO:0016192	vesicle-mediated transport
194	LOC111134206	little elongation complex subunit 2-like, transcript variant X2	CH	regulates transcription of snRNA genes	GO:0042795	GO:0006351;GO:0016073	DNA-templated transcription
194	LOC111134206	little elongation complex subunit 2-like, transcript variant X2	CH	regulates transcription of snRNA genes	GO:0042795	GO:0006351;GO:0016073	snRNA metabolic process
195	LOC111134216	eukaryotic translation initiation factor 3 subunit A-like, transcript variant X2	CH	translation initiation in eukaryotes	GO:0002188	GO:0002181	cytoplasmic translation
195	LOC111134216	eukaryotic translation initiation factor 3 subunit A-like, transcript variant X2	CH	translation initiation in eukaryotes	GO:0001732	GO:0002181;GO:0065003	cytoplasmic translation
195	LOC111134216	eukaryotic translation initiation factor 3 subunit A-like, transcript variant X2	CH	translation initiation in eukaryotes	GO:0001732	GO:0002181;GO:0065003	protein-containing complex assembly
196	LOC111134393	zinc finger protein 850-like	CH	regulation of transcription	GO:0006357	GO:0006351;GO:0006355	DNA-templated transcription
196	LOC111134393	zinc finger protein 850-like	CH	regulation of transcription	GO:0006357	GO:0006351;GO:0006355	regulation of DNA-templated transcription
197	LOC111134580	zinc transporter ZIP13-like	CH	regulates zinc levels, involved in dermis	GO:0071577	GO:0055085	transmembrane transport
198	LOC111134719	ubiquitin carboxyl-terminal hydrolase 32-like	CH	regulator of protein degradation pathways, removes ubiquitin tag	NA	NA	NA
199	LOC111134768	alpha-centractin	CH	activates molecular motor dynein	NA	NA	NA
200	LOC111135181	DNA-binding protein Ikaros-like, transcript variant X2	CH	transcription regulator	GO:0006357	GO:0006351;GO:0006355	DNA-templated transcription
200	LOC111135181	DNA-binding protein Ikaros-like, transcript variant X2	CH	transcription regulator	GO:0006357	GO:0006351;GO:0006355	regulation of DNA-templated transcription
201	LOC111135253	calmodulin-binding transcription activator 1-like, transcript variant X5	CH	regulates gene expression in response to calcium	GO:0006357	GO:0006351;GO:0006355	DNA-templated transcription
201	LOC111135253	calmodulin-binding transcription activator 1-like, transcript variant X5	CH	regulates gene expression in response to calcium	GO:0006357	GO:0006351;GO:0006355	regulation of DNA-templated transcription
202	LOC111135297	signal recognition particle subunit SRP72-like	CH	identifying signal sequences on newly synthesized proteins	GO:0006614	GO:0006886	intracellular protein transport
203	LOC111135414	dnaJ homolog subfamily C member 16-like, transcript variant X2	CH	regulating size of autophagosomes	NA	NA	NA
204	LOC111135548	E3 ubiquitin-protein ligase RNF31-like	CH	ubiquitin binding, CD40 signaling pathway, defense response to bacterium	NA	NA	NA
205	LOC111135891	peroxisome biogenesis factor 2-like	CH	forms peroxisomes (break down fatty acids)	GO:0016558	GO:0006886;GO:0007031;GO:0055085	intracellular protein transport
205	LOC111135891	peroxisome biogenesis factor 2-like	CH	forms peroxisomes (break down fatty acids)	GO:0016558	GO:0006886;GO:0007031;GO:0055085	peroxisome organization
205	LOC111135891	peroxisome biogenesis factor 2-like	CH	forms peroxisomes (break down fatty acids)	GO:0016558	GO:0006886;GO:0007031;GO:0055085	transmembrane transport
206	LOC111136099	ATM interactor-like	CH	regulation of DNA-templated transcription	GO:0006357	GO:0006351;GO:0006355	DNA-templated transcription
206	LOC111136099	ATM interactor-like	CH	regulation of DNA-templated transcription	GO:0006357	GO:0006351;GO:0006355	regulation of DNA-templated transcription
207	LOC111136201	TRAF-type zinc finger domain-containing protein 1-like	CH	toll-like receptor signaling pathway	NA	NA	NA
208	LOC111136327	endoplasmic reticulum resident protein 29-like	CH	protein folding, trafficking, and secretion; cell survival, stress-induced apoptosis, ER homeostasis	NA	NA	NA
209	LOC111136738	uncharacterized LOC111136738	CH		NA	NA	NA
210	LOC111137010	ras-related protein Rab-2	CH	protein transport	NA	NA	NA
211	LOC111137079	polypyrimidine tract-binding protein homolog 3-like	CH	post-transcriptional gene expression regulation, influencing mRNA splicing etc.	NA	NA	NA
212	LOC111137482	adenosine deaminase domain-containing protein 1-like	CH	protein found in male testis, required for male fertility; spermatogenesis	NA	NA	NA
213	LOC111137579	heat shock 70 kDa protein 13-like	CH	cellular stress response	GO:0042026	GO:0006457;GO:0051604	protein folding
213	LOC111137579	heat shock 70 kDa protein 13-like	CH	cellular stress response	GO:0042026	GO:0006457;GO:0051604	protein maturation
213	LOC111137579	heat shock 70 kDa protein 13-like	CH	cellular stress response	GO:0051085	GO:0006457;GO:0051604	protein folding
213	LOC111137579	heat shock 70 kDa protein 13-like	CH	cellular stress response	GO:0051085	GO:0006457;GO:0051604	protein maturation
214	LOC111137641	suppressor of cytokine signaling 4-like	CH	regulates immune response and cytokine signal transduction - controls cytokines in body	GO:0035556	GO:0023052	signaling
214	LOC111137641	suppressor of cytokine signaling 4-like	CH	regulates immune response and cytokine signal transduction - controls cytokines in body	GO:0046854	GO:0006629	lipid metabolic process
215	LOC111137719	2,3,4,5-tetrahydropyridine-2,6-dicarboxylate N-acetyltransferase-like	CH	catalysis, uses acetyl-CoA	NA	NA	NA
216	LOC111137804	uncharacterized LOC111137804, transcript variant X3	CH		NA	NA	NA
217	LOC111138462	thiamin pyrophosphokinase 1-like, transcript variant X1	CH	metabolic functions, catalysis	GO:0009229	GO:0006766;GO:0006790	vitamin metabolic process
217	LOC111138462	thiamin pyrophosphokinase 1-like, transcript variant X1	CH	metabolic functions, catalysis	GO:0009229	GO:0006766;GO:0006790	sulfur compound metabolic process
217	LOC111138462	thiamin pyrophosphokinase 1-like, transcript variant X1	CH	metabolic functions, catalysis	GO:0006772	GO:0006766;GO:0006790	vitamin metabolic process
217	LOC111138462	thiamin pyrophosphokinase 1-like, transcript variant X1	CH	metabolic functions, catalysis	GO:0006772	GO:0006766;GO:0006790	sulfur compound metabolic process

### Sheet: comparisons_outside_HC
order	gene_id	gene_name	comparison	process	GO.IDs	GOslim	Term
1	LOC111100699	methylthioribulose-1-phosphate dehydratase-like	CC vs. HH, CC vs. CH	metal ion binding	GO:0046872
2	LOC111100699	methylthioribulose-1-phosphate dehydratase-like	CC vs. HH, CC vs. CH	methylthioribulose 1-phosphate dehydratase activity	GO:0046570
3	LOC111100699	methylthioribulose-1-phosphate dehydratase-like	CC vs. HH, CC vs. CH	L-methionine salvage from methylthioadenosine	GO:0019509	GO:0006520;GO:0006790	amino acid metabolic process;sulfur compound metabolic process
4	LOC111100699	methylthioribulose-1-phosphate dehydratase-like	CC vs. HH, CC vs. CH	cytoplasm	GO:0005737
